# Improved genome assembly and annotation of the soybean aphid (*Aphis glycines* Matsumura)

**DOI:** 10.1101/781617

**Authors:** Thomas C. Mathers

## Abstract

Aphids are an economically important insect group due to their role as plant disease vectors. Despite this economic impact, genomic resources have only been generated for a small number of aphid species. The soybean aphid (*Aphis glycines* Matsumura) was the third aphid species to have its genome sequenced and the first to use long-read sequence data. However, version 1 of the soybean aphid genome assembly has low contiguity (contig N50 = 57 KB, scaffold N50 = 174 KB), poor representation of conserved genes and the presence of genomic scaffolds likely derived from parasitoid wasp contamination. Here, I use recently developed methods to reassemble the soybean aphid genome. The version 2 genome assembly is highly contiguous, containing half of the genome in only 40 scaffolds (contig N50 = 2.00 Mb, scaffold N50 = 2.51 Mb) and contains 11% more conserved single copy arthropod genes than version 1. To demonstrate the utility this improved assembly, I identify a region of conserved synteny between aphids and *Drosophila* containing members of the *Osiris* gene family that was split over multiple scaffolds in the original assembly. The improved genome assembly and annotation of *A. glycines* demonstrates the benefit of applying new methods to old data sets and will provide a useful resource for future comparative genome analysis of aphids.
