## Supplementary Table 2 for "Improved genome assembly and annotation of the soybean aphid (*Aphis glycines* Matsumura)"

### Sheet: Osiris
Supplmentary Table 2: Annotation of Osiris genes in A_gly_v1 and A_gly_v2 based on phylogenetic analysis with D. melanogaster Osiris genes.
Genome Assembly	Gene ID	Osiris ID	Scaffold ID	Notes
A_gly_v2	g11813	Osi3	Scaffold_7
A_gly_v2	g11820	Osi6	Scaffold_7
A_gly_v2	g11821	Osi7	Scaffold_7
A_gly_v2	g11822	Osi8	Scaffold_7
A_gly_v2	g11823	Osi9	Scaffold_7
A_gly_v2	g11824	Osi10	Scaffold_7
A_gly_v2	g11825	OsiN1	Scaffold_7
A_gly_v2	g11827	Osi11	Scaffold_7
A_gly_v2	g11829	OSi12	Scaffold_7
A_gly_v2	g11831	OsiN2	Scaffold_7
A_gly_v2	g11834	OsiN3	Scaffold_7
A_gly_v2	g11835	OsiN4	Scaffold_7
A_gly_v2	g11836	Osi14	Scaffold_7
A_gly_v2	g11837	OsiN5	Scaffold_7
A_gly_v2	g11838	Osi16	Scaffold_7
A_gly_v2	g11841	OsiN6	Scaffold_7
A_gly_v2	g11843	Osi16a	Scaffold_7
A_gly_v2	g11844	Osi2	Scaffold_7
A_gly_v2	g11846	Osi24	Scaffold_7
A_gly_v2	g11989	OsiN7	Scaffold_8
A_gly_v2	g11990	Osi17	Scaffold_8
A_gly_v2	g11991	Osi18	Scaffold_8
A_gly_v2	g11992	Osi19	Scaffold_8
A_gly_v2	g11993	Osi20	Scaffold_8
A_gly_v2	g14909	OsiN8	scaffold_22
A_gly_v2	g19743	Osi22	scaffold_55
A_gly_v2	g2582	Osi21a	scaffold_71
A_gly_v2	g2583	Osi21b	scaffold_71
A_gly_v2	g2584	Osi21c	scaffold_71
A_gly_v1	AG001010	Osi22	scaffold44
A_gly_v1	AG019151		scaffold13975	Clusters with D. melanogaster rather than other closely releated aphid Osiris gene (from A_gly_v2) - possible contaminent from parasitoid wasp.
A_gly_v1	AG017330		scaffold3957	Clusters with D. melanogaster rather than other closely releated aphid Osiris gene (from A_gly_v2) - possible contaminent from parasitoid wasp. Top NCBI blastp hit against nr is to a hymenopteran parasioid wasp.
A_gly_v1	AG017331		scaffold3957	Clusters with D. melanogaster rather than other closely releated aphid Osiris gene (from A_gly_v2) - possible contaminent from parasitoid wasp. Top NCBI blastp hit against nr is to a hymenopteran parasioid wasp.
A_gly_v1	AG014525	Osi16a	scaffold1133
A_gly_v1	AG014526	Osi2	scaffold1133
A_gly_v1	AG013990	Osi14	scaffold901
A_gly_v1	AG013988	OsiN3	scaffold901
A_gly_v1	AG013986	OsiN2	scaffold901
A_gly_v1	AG013991	OsiN5	scaffold901
A_gly_v1	AG013989	OsiN4	scaffold901
A_gly_v1	AG013984	OSi12	scaffold901
A_gly_v1	AG008171	Osi3	scaffold623
A_gly_v1	AG008176	Osi7	scaffold623
A_gly_v1	AG008178	Osi9	scaffold623
A_gly_v1	AG008182	Osi11	scaffold623
A_gly_v1	AG008175	Osi6	scaffold623
A_gly_v1	AG008177	Osi8	scaffold623
A_gly_v1	AG008179	Osi10	scaffold623
A_gly_v1	AG008180	OsiN1	scaffold623
A_gly_v1	AG014187	OsiN8	scaffold1669
A_gly_v1	AG018300		Scaffolded_contig_240	Clusters with D. melanogaster rather than other closely releated aphid Osiris gene (from A_gly_v2) - possible contaminent from parasitoid wasp. Top NCBI blastp hit against nr is to a hymenopteran parasioid wasp.
A_gly_v1	AG018151		scaffold6347	Clusters with D. melanogaster rather than other closely releated aphid Osiris gene (from A_gly_v2) - possible contaminent from parasitoid wasp. Top NCBI blastp hit against nr is to a hymenopteran parasioid wasp.
A_gly_v1	AG017553	Osi16	scaffold2190
A_gly_v1	AG003232	Osi21b	scaffold72
A_gly_v1	AG003231	Osi21a	scaffold72
A_gly_v1	AG018742		scaffold7629	Orphan, top blastp hit vs NCBI nr to parasitoid wasp
A_gly_v1	AG006971	Osi20	scaffold583
A_gly_v1	AG008455	Osi17	scaffold241
A_gly_v1	AG008454	OsiN7	scaffold241
A_gly_v1	AG008457	Osi19	scaffold241
A_gly_v1	AG008456	Osi18	scaffold241
A_gly_v1	AG010473	Osi24a	scaffold912
A_gly_v1	AG010478	Osi24b	scaffold912
