## Supplementary Table 3 for "Improved genome assembly and annotation of the soybean aphid (*Aphis glycines* Matsumura)"

### Sheet: Sheet1
Supplmentary Table 3: Details of datasets used in this study.
Accession Number	Sample ID	Reference	gDNA / RNA	Data Type	Read length (bp)	Total sequnce (Gb)
SRR3190067	MN-Bio4_S1	Wenger et. al. 2017	gDNA	Illumina MiSeq paired-end	300	2.85792
SRR3190069	ND-Bio4_S1	Wenger et. al. 2017	gDNA	Illumina MiSeq paired-end	300	2.69977
SRR3190072	NW-Bio4_S1	Wenger et. al. 2017	gDNA	Illumina MiSeq paired-end	300	2.69018
SRR3190073	NW-Bio4_S2	Wenger et. al. 2017	gDNA	Illumina MiSeq paired-end	300	2.47848
SRR3190074	NW-Bio4_S3	Wenger et. al. 2017	gDNA	Illumina MiSeq paired-end	300	2.91945
SRR3190076	PA-Bio4_S1	Wenger et. al. 2017	gDNA	Illumina MiSeq paired-end	300	2.65643
SRR3190077	PA-Bio4_S2	Wenger et. al. 2017	gDNA	Illumina MiSeq paired-end	300	2.47574
SRR3190080	WI-Bio4_S1	Wenger et. al. 2017	gDNA	Illumina MiSeq paired-end	300	2.72238
SRR3190081	WI-Bio4_S2	Wenger et. al. 2017	gDNA	Illumina MiSeq paired-end	300	2.77438
SRR3190082	WI-Bio4_S3	Wenger et. al. 2017	gDNA	Illumina MiSeq paired-end	300	2.51473
SRR3190084	WO-Bio4_S1	Wenger et. al. 2017	gDNA	Illumina MiSeq paired-end	300	2.4931
SRR3190085	WO-Bio4_S2	Wenger et. al. 2017	gDNA	Illumina MiSeq paired-end	300	2.93173
SRR3190086	WO-Bio4_S3	Wenger et. al. 2017	gDNA	Illumina MiSeq paired-end	300	2.99355
SRR3199685	NA	Wenger et. al. 2017	gDNA	PacBio RSII	500 - 40,968	8.16
SRR1048896	NA	Bansal et. al. 2014	RNA	Illumina GAII paired-end	76	10
